# Yeast aging from a dynamic systems perspective: Analysis of single cell trajectories reveals significant interplay between nuclear size scaling, proteasome dynamics, and mitochondrial morphology

**DOI:** 10.1101/2025.03.11.642143

**Authors:** Michael Mobaraki, Changhui Deng, Jiashun Zheng, Hao Li

## Abstract

Yeast replicative aging is cell autonomous and thus a good model for mechanistic study from a dynamic systems perspective. Utilizing an engineered strain of yeast with a switchable genetic program to arrest daughter cells (without affecting mother cell divisions) and a high throughput microfluidic device, we systematically analyze the dynamic trajectories of thousands of single yeast mother cells throughout their lifespan, using fluorescent reporters that cover a range of biological processes, including some major aging hallmarks. We found that the markers of proteostasis stand out as most predictive of the lifespan of individual cells. In particular, nuclear proteasome concentration at middle age is a good predictor. We found that cell size (measured by area) grows linearly with time, and that nuclear size grows in proportion to maintain isometric scaling in young cells. As the cells become older, their nuclear size increases faster than linear and isometric size scaling breaks down. We observed that proteasome concentration in the nucleus exhibits dynamics very different from that in cytoplasm, with much more rapid decrease during aging; such dynamic behavior can be accounted for by the change of nuclear size in a simple mathematical model of transport. We hypothesize that the gradual increase of cell size and the associated nuclear size increase lead to the dilution of important nuclear factors (such as proteasome) that drives aging. We also show that perturbing proteasome changes mitochondria morphology and function, but not vice versa, potentially placing the change of proteosome upstream of the change of mitochondrial phenotypes. Our study produced large scale single cell dynamic data that can serve as a valuable resource for the aging research community to analyze the dynamics of other markers and potential causal relations between them. It is also a useful resource for building and testing physics/AI based models that identify early dynamics events predictive of lifespan and can be targets for longevity interventions.
