## Supplementary material for "Yeast aging from a dynamic systems perspective: Analysis of single cell trajectories reveals significant interplay between nuclear size scaling, proteasome dynamics, and mitochondrial morphology": Table 1

### Sheet: GFP_screen
GFP Tag	Systematic Name	Organelle	Description
Abf2p	YMR072W	Mitochondria	Mitochondrial DNA-binding and packaging factor; mtDNA maintenance factor involved in mitochondrial DNA replication and recombination, regulating mtDNA copy number in opposition to DPI34; HMG1 DNA-binding protein family member containing two HMG-boxes; activity may be regulated by protein kinase A phosphorylation; ABF2 has a paralog, IXR1, that arose from the whole genome duplication; human homolo…
Ape1p	YKL103C	Cytoplasm	Vacuolar aminopeptidase yscI; zinc metalloproteinase that belongs to peptidase family M18; often used as marker in studies of autophagy and cytosol to vacuole targeting (CVT) pathway; protein increases in abundance and relative distribution to cytoplasmic foci increases upon DNA replication stress; targeted to vacuole via Vps10p-dependent endosomal vacuolar protein sorting pathway and via CVT pat…
Bap2p	YBR068C	Vacuole/ Cell Periphery	High-affinity leucine permease; functions as a branched-chain amino acid permease involved in uptake of leucine, isoleucine and valine; contains 12 predicted transmembrane domains; BAP2 has a paralog, BAP3, that arose from the whole genome duplication
Cdc16p	YKL022C	Nucleus	Subunit of the anaphase-promoting complex/cyclosome (APC/C); which is a ubiquitin-protein ligase required for degradation of anaphase inhibitors, including mitotic cyclins, during the metaphase/anaphase transition; required for sporulation; relocalizes to the cytosol in response to hypoxia
Cox4p	YGL187C	Mitochondria	Subunit IV of cytochrome c oxidase; the terminal member of the mitochondrial inner membrane electron transport chain; precursor N-terminal 25 residues are cleaved during mitochondrial import; phosphorylated; spermidine enhances translation
Elo3p	YLR372W	ER	Elongase; involved in fatty acid and sphingolipid biosynthesis; synthesizes very long chain 20-26-carbon fatty acids from C18-CoA primers; involved in regulation of sphingolipid biosynthesis; lethality of the elo2 elo3 double null mutation is functionally complemented by human ELOVL1 and weakly complemented by human ELOVL3 or ELOV7
Fob1p	YDR110W	Nucleus	Nucleolar protein that binds the rDNA replication fork barrier site; required for replication fork blocking and recombinational hotspot activity that results in concerted evolution of the rDNA, termed homogenization; role in recruitment of condensin to the replication fork barrier (RFB), contributing to the faithful segregation of rDNA repeats; proposed role in recovery from low rDNA copy number;…
Gsh1p	YJL101C	Cytoplasm	Gamma glutamylcysteine synthetase; catalyzes the first step in glutathione (GSH) biosynthesis; expression induced by oxidants, cadmium, and mercury; protein abundance increases in response to DNA replication stress
Hh01p	YPL127C	Nucleus	Histone H1, linker histone with roles in meiosis and sporulation; decreasing levels early in sporulation may promote meiosis, and increasing levels during sporulation facilitate compaction of spore chromatin; binds to promoters and within genes in mature spores; may be recruited by Ume6p to promoter regions, contributing to transcriptional repression outside of meiosis; suppresses DNA repair invo…
Hht1p	YBR010W	Nucleus	Histone H3; core histone protein required for chromatin assembly, part of heterochromatin-mediated telomeric and HM silencing; one of two identical histone H3 proteins (see HHT2); regulated by acetylation, methylation, and phosphorylation; H3K14 acetylation plays an important role in the unfolding of strongly positioned nucleosomes during repair of UV damage
Hmo1p	YDR174W	Nucleus	Chromatin-associated high mobility group (HMG) family member; role in compacting, bending, bridging and looping DNA; lysine-rich CTD is essential for chromatin assembly, forming condensates with dsDNA; functionally similar to linker histone H1; rDNA-binding component regulates transcription from RNAPI promoters; regulates start site selection of ribosomal protein genes via RNAPII promoters; role …
Hsf1p	YGL073W	Nucleus	Trimeric heat shock transcription factor; forms condensate with Mediator and RNA Pol II upon heat shock; activates multiple genes in response to diverse stresses and transient intracellular acidification; recognizes variable heat shock elements (HSEs) consisting of inverted NGAAN repeats; monitors translational status through RQC (Ribosomal Quality Control)-mediated translation-stress signal; hum…
Hsp104p	YLL026W	Cytoplasm	Disaggregase; heat shock protein that cooperates with Ydj1p (Hsp40) and Ssa1p (Hsp70) to refold and reactivate denatured, protein aggregates; responds to stresses (heat, ethanol, and sodium arsenite); required for the protein aggregate solid-to-liquid phase transition and dispersal of liquid condensates; involved in [PSI+] propagation; potentiated variants eliminate TDP-43 cytoplasmic aggregates …
Mbf1p	YOR298C-A	Cytoplasm	Core integrated stress response (ISR) factor; optimizes ribosome collision-mediated Gcn2 activation and the downstream Gcn4-mediated transcriptional response; required for optimal stress-induced eIF2α (Sui2p) phosphorylation and downstream de-repression of GCN4 translation; Mbf1p is recruited to collided disomes and trisomes during the ISR; suppressor of frameshift mutations; protein abundance in…
Mdm38p	YOL027C	Mitochondria	Membrane-associated mitochondrial ribosome receptor; forms a complex with Mba1p to facilitate recruitment of mRNA-specific translational activators to ribosomes; ribosome-associated protein involved in the insertion of newly synthesized proteins into the mitochondrial inner membrane; role in protein export and K+/H+ exchange; localizes to the inner mitochondrial membrane; human ortholog Letm1 imp…
Mrp8p	YKL142W	Cytoplasm	Protein of unknown function; undergoes sumoylation; transcription induced under cell wall stress; protein levels are reduced under anaerobic conditions; protein abundance increases in response to DNA replication stress; originally thought to be a mitochondrial ribosomal protein based on sequence analysis
Ost1p	YJL002C	ER	Alpha subunit of the oligosaccharyltransferase complex of the ER lumen; complex catalyzes asparagine-linked glycosylation of newly synthesized proteins
Pil1p	YGR086C	Punctate Composite	Eisosome core component involved in endocytosis; mitochondria phosphoprotein that localizes to the outer membrane and is involved in maintaining mitochondrial morphology and mitophagy; phosphorylated (T233) upon Pkc1p hyperactivation in a Slt2p MAPK-dependent fashion; null mutant shows activation of Pkc1p/Ypk1p stress resistance pathways; BAR domain family member; protein increases in abundance a…
Por1p	YNL055C	Mitochondria	Mitochondrial porin and phospholipid scramblase; voltage-dependent anion channel in the outer mitochondrial membrane required for maintenance of mitochondrial osmotic stability and membrane permeability; scramblase involved in mitochondrial transbilayer translocation of phospholipids; ubiquinone binding protein; couples glutathione pools of the intermembrane space and the cytosol; phosphorylated;…
Prm3p	YPL192C	ER	Protein required for nuclear envelope fusion during karyogamy; pheromone-regulated; peripheral protein of the nuclear membrane; interacts with Kar5p at the spindle pole body
Rap1p	YNL216W	Nucleus	Essential DNA-binding transcription regulator that binds many loci; involved in transcription activation, repression, chromatin silencing, telomere length maintenance; represses divergent noncoding transcription at highly expressed genes, prevents transcription initiation at cryptic promoters near its binding sites; relocalizes to cytosol under hypoxia; recruits Sir complex to telomeric DNA; pres…
Rpl22ap	YLR061W	Cytoplasm	Ribosomal 60S subunit protein L22A; required for translation of long 5' UTR of IME1 mRNA and meiotic entry; required for the oxidative stress response, pseudohyphal and invasive growth; homologous to mammalian ribosomal protein L22, no bacterial homolog; RPL22A has a paralog, RPL22B, that arose from the whole genome duplication
Rpn11p	YFR004W	Nucleus/Cytoplasm	Metalloprotease subunit of 19S regulatory particle; part of 26S proteasome lid; couples the deubiquitination and degradation of proteasome substrates; involved, independent of catalytic activity, in fission of mitochondria and peroxisomes; protein abundance increases in response to DNA replication stress
Rpn6p	YDL097C	Nucleus/Cytoplasm	Essential, non-ATPase regulatory subunit of the 26S proteasome lid; required for the assembly and activity of the 26S proteasome; the human homolog (S9 protein) partially rescues Rpn6p depletion; protein abundance increases in response to DNA replication stress
Sfp1p	YLR403W	Nucleus/Cytoplasm	Regulates transcription of ribosomal protein and biogenesis genes; regulates response to nutrients and stress, G2/M transitions during mitotic cell cycle and DNA-damage response, and modulates cell size; regulated by TORC1 and Mrs6p; sequence of zinc finger, ChIP localization data, and protein-binding microarray (PBM) data, and computational analyses suggest it binds DNA directly at highly active…
Sgf73p	YGL066W	nucleus	Subunit of DUBm module of SAGA and SLIK; has roles in anchoring deubiquitination module (DUBm) into SAGA and SLIK complexes, maintaining organization and ubiquitin-binding conformation of Ubp8p, thereby contributing to overall DUBm activity; involved in preinitiation complex assembly at promoters; relocalizes to cytosol under hypoxia; human homolog ATXN7 implicated in spinocerebellar ataxia, and …
Sir2p	YDL042C	nucleus	Conserved NAD+ dependent histone deacetylase of the Sirtuin family; deacetylation targets are primarily nuclear proteins; required for telomere hypercluster formation in quiescent yeast cells; involved in regulation of lifespan; plays roles in silencing at HML, HMR, telomeres, and rDNA; negatively regulates initiation of DNA replication, suppressing early firing of multicopy rDNA origins; functio…
Tpo4p	YOR273C	Cell Periphery	Polyamine transporter of the major facilitator superfamily; member of the 12-spanner drug:H(+) antiporter DHA1 family; recognizes spermine, putrescine, and spermidine; localizes to the plasma membrane
Trx2p	YGR209C	Cytoplasm	Cytoplasmic thioredoxin isoenzyme; part of the thioredoxin system that protects cells from oxidative and reductive stress; subunit of the LMA1 complex, with Pbi2p, that promotes vacuole inheritance; cofactor for Tsa1p; required for ER-Golgi transport; facilitates mitochondrial import of small Tims (Tim9p, Tim10p, Tim13p) by maintaining them in reduced form along with Trx1p; component of a signal …
Uba1p	YKL210W	Nucleus	Ubiquitin activating enzyme (E1); involved in ubiquitin-mediated protein degradation and essential for viability; protein abundance increases in response to DNA replication stress
Vma1p	YDL185W	Vacuole	Subunit A of the V1 peripheral membrane domain of V-ATPase; protein precursor undergoes self-catalyzed splicing to yield the extein Tfp1p and the intein Vde (PI-SceI), which is a site-specific endonuclease; the V1 peripheral membrane domain of the vacuolar H+-ATPase (V-ATPase) has eight subunits; involved in methionine restriction extension of chronological lifespan in an autophagy-dependent mann…
Vma2p	YBR127C	Vacuole	Subunit B of V1 peripheral membrane domain of vacuolar H+-ATPase; electrogenic proton pump found throughout the endomembrane system; contains nucleotide binding sites; also detected in the cytoplasm; protein abundance increases in response to DNA replication stress; human homolog ATP6V1B1, implicated in autosomal-recessive distal renal tubular acidosis (RTA) with sensorineural deafness, complemen…
Vph1p	YOR270C	Vacuole	ubunit a of the vacuolar-ATPase V0 domain; encodes one of two isoforms, located in vacuolar V-ATPase complexes while STV1 encodes the second isoform and is located in Golgi and endosomal V-ATPase complexes; interaction with PI(3,5)P2 increases V-ATPase activity and contributes to hyperosmotic stress tolerance; relative distribution to the vacuolar membrane decreases upon DNA replication stress; h…
Whi5p	YOR083W	Nucleus	Repressor of G1 transcription; binds to SCB binding factor (SBF) at SCB target promoters in early G1; phosphorylation of Whi5p by G1 cyclin (Cln)/Cdc28p relieves repression and promoter binding by Whi5p, drives nuclear export, and contributes to both the determination of critical cell size at START and cell fate; dephosphorylated and re-imported into the nucleus post-START during the starvation r…

### Sheet: Dual Strains
GFP-Tag NAT	RFP-Tag URA3	Knockout	Estradiol Inducible
Cox4	VMA1
Cox4	RPN11
Cox4	HSP104
TRX2	HSP104
TRX2	RPN11
HSP104	RPN11
Rpn6	Rpn11
HSP104	VMA1
HH01	Cox4
HH01	VMA1
HH01	RPN11
HH01	TRX2
COX4
VPH1
HSP104
TRX2
HH01
COX4
COX4		RPN4
Whi5
Whi5	RPN11
Whi5	VMA1
Whi5	Cox4
Whi5	Hsp104
Whi5	TRX2
Rpn6	Rpn11		Rpn4-Gene
Rpn6	Rpn11		Rpn6-GFP
Hsp104	Rpn11		Sir2-Gene
Cox4	Rpn11		Sir2-Gene
Hsp104	Rpn11		Rpn11-Mcherry-Sv40NLS
	Cox4		RPN6-GFP
			TRX2-GFP
Cox4	Rpn11		Ume6 Gene
Cox4	Rpn11		Rpn4*-Truncated
Cox4	Rpn11		Rpn4 Gene
	Rpn11		Rpn11-GFP
	Cox4		Rpn11-GFP
Hsp104	Rpn11		Rpn11-Mcherry
	Rpn11		Cox4-Mcherry
	Rpn11		hsp104-mcherry
Cox4	Rpn11		Rpn11-Mcherry
Cox4	Rpn11		RPN6-GFP
Cox4	Rpn11		Rpn11-sv40nls
Cox4	Rpn11		VMA1 Gene
Cox4	Rpn11		Yap1 Gene
Hsp104	Cox4
Cox4	Trx2
Hsf1	Rpn11
Hsf1	Cox4
Hsf1	VMA1
Hsf1	Hsp104
Hsf1	Trx2
Cox4	Rpn11	UBR2
Cox4	Rpn11	FOB1
Hsp104	Rpn11	FOB1
TRX2	Hsp104	RPN4
Trx2	Hsp104	SCH9
Trx2	Hsp104	Sir2
Trx2	Hsp104	Vma1
Hsp104	Rpn11	SCH9
Cox4	RPN11	RPN4
Cox4	RPN11	DMN1
Cox4	RPN11	TRX2
Cox4	RPN11	VMA1
Cox4	Rpn11	Sir2
Cox4	RPN11	SFG73
RPN6	Cox4
Elo3	Cox4
Rpl13A	Trx2
HSP104	Trx2
Hsp104	RPN6
